# Microglial phagocytosis mediates long-term restructuring of spinal GABAergic circuits following early life injury

**DOI:** 10.1101/2023.01.29.525735

**Authors:** Yajing Xu, Dale Moulding, Wenanlan Jin, Simon Beggs

**Affiliations:** University College London; UCL GOS Institute of Child Health

## Abstract

Peripheral injury during the early postnatal period alters the somatosensory system, leading to behavioural hyperalgesia upon re-injury in adulthood. Spinal microglia have been implicated as the cellular mediators of this phenomenon, but the mechanism is unclear. We hypothesised that neonatal injury (1) alters microglial phagocytosis of synapses in the dorsal horn leading to long-term structural changes in neurons, and/or (2) trains microglia, leading to a stronger microglial response after re-injury in adulthood. Using hindpaw surgical incision as a model we showed that microglial density and phagocytosis increased in the dorsal horn region innervated by the hindpaw. Dorsal horn microglia increased engulfment of synapses following injury, with a preference for those expressing the vesicular GABA transporter VGAT and primary afferent A-fibre terminals in neonates. This led to a long-term reduction of VGAT density in the dorsal horn and reduced microglial phagocytosis of VGLUT2 terminals. We also saw an increase in apoptosis following neonatal injury, which was not limited to the dorsal horn suggesting that larger circuit wide changes are happening.

In adults, hindpaw incision increased microglial engulfment of predominantly VGAT synapses but did not alter the engulfment of A-fibres. This engulfment was not affected by prior neonatal injury, suggesting that microglial phagocytosis was not trained. These results highlight microglial phagocytosis in the dorsal horn as an important physiological response towards peripheral injury with potential long-term consequences and reveals differences in microglial responses between neonates and adults.
