## Supplementary Table 1 for "Microglial phagocytosis mediates long-term restructuring of spinal GABAergic circuits following early life injury"

### Sheet: Sheet1 (3)
Figure/Exp	N-values (f, m)	Animals	Factors/ comparisons	Mean difference	ci_width	ci_lower_limit	ci_upper_limit	Permutation t-test P-value	Significance Test	Factors/ comparisons	Df, F,t,z,R value	P value	Objective	FOV used for analysis (X x Y x Z) in um	Pixel size (X x Y x Z) in um	Deconvolution	Bit depth
Fig 2 b Neonatal incision_rat Iba1	6, 6, 5, 6	Sprague Dawley rats, P6	Anaesthesia vs Incision	359.08	0.95	49.4503	690.237	0.0524	Two-way ANOVA	Interaction	F (1, 19) = 0.1832	0.6734	63x, NA 1.4, oil	192.79 x 192.79 x 50*	0.07 x 0.07 x 0.23	Yes	8 bit
										Row: Treatment	F (1, 19) = 5.449	0.0307			deconvolved
										Column: Sex	F (1, 19) = 5.029	0.037
Fig 2 c Neonatal incision_rat CD68	6, 6, 6, 6		Anaesthesia vs Incision	21.3999	0.95	-25.1542	87.3424	0.471	Two-way ANOVA	Interaction	F (1, 20) = 1.403	0.2502	63x, NA 1.4, oil	192.79 x 192.79 x 50*	0.07 x 0.07 x 0.23	Yes	8 bit
										Row: Treatment	F (1, 20) = 0.7068	0.4104			deconvolved
										Column: Sex	F (1, 20) = 6.211	0.0216
Fig 2 f Neonatal incision_rat VGLUT2	6, 6, 4, 6		Anaesthesia vs Incision	0.951992	0.95	-2.02176	5.37558	0.625	Two-way ANOVA	Interaction	F (1, 18) = 0.05057	0.8246	63x, NA 1.4, oil	192.79 x 192.79 x 50*	0.07 x 0.07 x 0.23	Yes	8 bit
										Row: Treatment	F (1, 18) = 0.6498	0.4307
										Column: Sex	F (1, 18) = 4.949	0.0391
Fig 2 g Neonatal incision_rat VGAT	5, 6, 6, 6		Anaesthesia vs Incision	3.06504	0.95	1.04008	5.47536	0.014	Two-way ANOVA	Interaction	F (1, 19) = 0.1144	0.739	63x, NA 1.4, oil	192.79 x 192.79 x 50*	0.07 x 0.07 x 0.23	Yes	8 bit
										Row: Treatment	F (1, 19) = 7.247	0.0144
										Column: Sex	F (1, 19) = 4.455	0.0483
Neonatal incision_mice Iba1	10, 8, 9, 10								Two-way ANOVA	Interaction	F (1, 33) = 2.566	P = 0.1187	20x, NA 1.0, water	192.79 x 192.79 x 50	0.3 x 0.3 x 0.67		8 bit
										Row: Treatment	F (1, 33) = 1.676	P = 0.2045
										Column: Sex	F (1, 33) = 0.2320	P = 0.6332
Neonatal incision_mice CD68	9, 8, 9, 10								Two-way ANOVA	Interaction	F (1, 32) = 1.136	P = 0.2944	20x, NA 1.0, water	192.79 x 192.79 x 50	0.3 x 0.3 x 0.67		8 bit
										Row: Treatment	F (1, 32) = 3.411	P = 0.0740
										Column: Sex	F (1, 32) = 0.5761	P = 0.4534
Fig 2 h Neonatal incision_mice tdT	9, 8, 9, 10	Vglut1Cre::Ai9 mice, P7	Anaesthesia vs Incision	22.5646	0.95	5.77701	42.3041	0.0316	Two-way ANOVA	Interaction	F (1, 32) = 0.7492	0.3932	20x, NA 1.0, water	192.79 x 192.79 x 50*	0.3 x 0.3 x 0.67	No	8 bit
										Row: Treatment	F (1, 32) = 4.848	0.035
										Column: Sex	F (1, 32) = 0.1675	0.6851
Fig 3 b Neonatal incision_mice apoptosis	4, 6, 6, 6		Anaesthesia vs Incision	0.226433	0.95	0.0852612	0.39548	0.009	Two-way ANOVA	Interaction	F (1, 18) = 0.2841	0.6005	20x, NA 0.5, air	ipsilateral hemisection x 50*	NA	No	NA
										Row: Treatment	F (1, 18) = 6.315	0.0217	Widefield
										Column: Sex	F (1, 18) = 0.09190	0.7652
Neonatal incision_mice C1q whole stack	3, 6, 6, 6								Two-way ANOVA	Interaction	F (1, 17) = 1.695	P = 0.2103
										Row: Treatment	F (1, 17) = 0.2969	P = 0.5929
										Column: Sex	F (1, 17) = 11.31	P = 0.0037
Fig. 4 c Total adult VGAT density	8 (4, 4), 8 (4, 4)	Vglut1Cre::Ai9 mice, adult	IN(-,-) vs IN(+,-)	-2455.66	0.95	-4226.98	-1410.13	0.0006	Welch's t-test	Nenatal incision	t=3.281 df=8.175	0.0108	63x, NA 1.4, oil	192.79 x 192.79 x 5	0.07 x 0.07 x 0.22	Yes	8 bit
Fig. 4 d Total adult VGLUT2 density			IN(-,-) vs IN(+,-)	316.996	0.95	-2101.74	2641.46	0.8124	Welch's t-test	Nenatal incision	t=0.2436 df=10.7	0.8121	63x, NA 1.4, oil	192.79 x 192.79 x 5	0.07 x 0.07 x 0.22	Yes	8 bit
Fig. 5b Adult incision_Iba1	8 (4, 4), 8 (4, 4), 10 (5, 5), 12 (6, 6)		IN(±,-) vs IN(±,+)	784.222	0.95	495.942	1083.49	0	Two-way ANOVA	Interaction	F (1, 34) = 0.06701	0.7973	63x, NA 1.4, oil	192.79 x 192.79 x 5	0.07 x 0.07 x 0.22	Yes	8 bit
			IN(-,-) vs IN(+,-)	-6.66679	0.95	-344.2	303.854	0.976		Row: Adult incision	F (1, 34) = 19.88	< 0.0001
			IN(-,-) vs IN(-,+)	834.478	0.95	327.488	1178.75	0.0038		Column: Neonat. incis.	F (1, 34) = 0.08794	0.7686
			IN(-,-) vs IN(+,+)	736.231	0.95	413.121	1092.96	0.0048
Fig. 5 c Adult incision_CD68	8 (4, 4), 8 (4, 4), 10 (5, 5), 12 (6, 6)		IN(±,-) vs IN(±,+)	90.833	0.95	64.1739	118.104	0	Two-way ANOVA	Interaction	F (1, 34) = 0.01034	0.9196	63x, NA 1.4, oil	192.79 x 192.79 x 5	0.07 x 0.07 x 0.22	Yes	8 bit
			IN(-,-) vs IN(+,-)	-16.0613	0.95	-27.793	-3.68377	0.0298		Row: Adult incision	F (1, 34) = 28.48	P < 0.0001
			IN(-,-) vs IN(-,+)	89.6636	0.95	50.2325	116.701	0.0006		Column: Neonat. incis.	F (1, 34) = 0.6991	0.4089
			IN(-,-) vs IN(+,+)	77.0846	0.95	38.5326	123.953	0.0112
Fig. 6 a Adult incision_VGAT	8 (4, 4), 8 (4, 4), 10 (5, 5), 12 (6, 6)		IN(±,-) vs IN(±,+)	0.147848	0.95	0.0693303	0.261234	0.012	Two-way ANOVA	Interaction	F (1, 34) = 1.382	0.2479	63x, NA 1.4, oil	192.79 x 192.79 x 5	0.07 x 0.07 x 0.22	Yes	8 bit
			IN(-,-) vs IN(+,-)	0.0537166	0.95	-0.0152663	0.132935	0.2066		Adult Incision	F (1, 34) = 7.149	0.0114
			IN(-,-) vs IN(-,+)	0.218052	0.95	0.0643051	0.390899	0.024		Neonatal Incision	F (1, 34) = 0.05167	0.8215
			IN(-,-) vs IN(+,+)	0.138584	0.95	0.064081	0.229245	0.0174
Fig. 6 b Adult incision_VGLUT2	8 (4, 4), 8 (4, 4), 12 (6, 6), 10 (7, 3)		IN(±,-) vs IN(±,+)	0.0581996	0.95	0.035958	0.0797347	0	Two-way ANOVA	Interaction	F (1, 34) = 7.018	0.0122	63x, NA 1.4, oil	192.79 x 192.79 x 5	0.07 x 0.07 x 0.22	Yes	8 bit
			IN(-,-) vs IN(+,-)	-0.0417159	0.95	-0.0615644	-0.0221236	0.0018		Adult Incision	F (1, 34) = 27.30	< 0.0001
			IN(-,+) vs IN(+,+)	0.0181399	0.95	-0.0143756	0.0535859	0.3114		Neonatal Incision	F (1, 34) = 1.089	0.3041
			IN(-,-) vs IN(-,+)	0.0290963	0.95	0.00327033	0.0514916	0.0574	Sidak's post-hoc	IN(-,-) vs IN(-,+)		0.0406
			IN(-,-) vs IN(+,+)	0.0472362	0.95	0.018828	0.0806597	0.0178		IN(-,+) vs IN(+,+)		0.4002
			IN(+,-) vs IN(+,+)	0.0889521	0.95	0.061755	0.121833	0.0008
Fig. 6 c Adult VGAT vs VGLUT2	8 (4, 4), 8 (4, 4), 10 (5, 5), 12 (6, 6), 8 (4, 4), 8 (4, 4), 12 (6, 6), 10 (7, 3)		VGAT vs VGLUT2	-0.12857	0.95	-0.204596	-0.0791794	0	Two-way ANOVA	Interaction	F (3, 68) = 1.810	0.1535	63x, NA 1.4, oil	192.79 x 192.79 x 5	0.07 x 0.07 x 0.22	Yes	8 bit
										Incision type	F (3, 68) = 4.655	0.0051
										Synapse type	F (1, 68) = 18.10	< 0.0001
Adult tdT_Iba1	8 (4, 4), 11 (6,5), 11 (3, 8)								One-way ANOVA	Incision type	F (2, 27) = 0.9195	P = 0.4108
Adult tdT_CD68	8 (4, 4), 11 (6,5), 11 (3, 8)								One-way ANOVA	Incision type	F (2, 27) = 5.083	P = 0.0134
									Dunnett's post-hoc	IN(-,-) vs IN(-,+)		0.0093
										IN(-,-) vs IN(+,+)		0.0353
Fig. S1 b Adult tdT engulfment	8 (4, 4), 11 (6,5), 11 (3, 8)		IN(-,-) vs IN(-,+)	0.749926	0.95	-4.25753	6.5184	0.8036	One-way ANOVA	Incision type	F (2, 27) = 0.09553	0.9092	20x, NA 1.0, water	192.74 x 192.74 x 50*	0.3 x 0.3 x 0.81	No	8 bit
			IN(-,-) vs IN(+,+)	1.38523	0.95	-4.08802	7.35599	0.6694
														*(full section thickness was imaged in z, which correspond to a 50um section)
