## Supplementary Table 2 for "Microglial phagocytosis mediates long-term restructuring of spinal GABAergic circuits following early life injury"

### Sheet: Sheet1
Reagent type (species) or resource	Designation	Source or reference	Identifiers	Additional information
Genetic reagent (M. musculus)	Ai9; R26LSL-Ai9/+	Jackson Laboratory	Stock # 007909	PMID: 20023653
			RRID:IMSR_JAX:007909
Genetic reagent (M. musculus)	Ai9; R26LSL-Ai9/+	Jackson Laboratory stock	Stock # 007905	PMID: 20023653
			RRID:IMSR_JAX:007905
Genetic reagent (M. musculus)	Slc17a7-IRES2-Cre; Vglut1Cre/+	Jackson Laboratory stock	Stock # 023527	PMID: 25071457
			RRID:IMSR_JAX:023527
Antibody	anti-Caspase-3 (Rabbit monoclonal)	Cell Signalling	Cat# Asp175, 5A1E	IF (1:100)
Antibody	anti-CD68 (Mouse monoclonal)	BIO-RAD	Cat# MCA341R	IF(1:500)
Antibody	anti-CD68 (Rabbit polyclonal)	Abcam	Cat# ab125212	IF(1:500)
Antibody	anti-Iba1	Wako	Cat# 019-19741	IF(1:1000)
	(Rabit, polyclonal)
Antibody	anti-Iba1	Abcam	Cat# ab5076	IF(1:1000)
	(Goat, polyclonal)
Antibody	anti-VGAT	Synaptic Systems	Cat# 131011	IF(1:2000)
	(Mouse, monoclonal)
Antibody	anti-VGAT	Synaptic Systems	Cat# 131002	IF(1:2000)
	(Rabbit, polyclonal)
Antibody	anti-VGLUT2	Millipore	Cat# AB2251-I	IF(1:2000)
	(Guinea pig, polyclonal)
Antibody	anti-goat Cy2	Jackson ImmunoResearch	Cat# 705-225-147	IF(1:500)
	(Donkey polyclonal)
Antibody	anti-goat Cy3 (Donkey polyclonal)	Jackson ImmunoResearch	Cat# 705-165-147	IF(1:500)
Antibody	anti-goat Cy5 (Donkey polyclonal)	Jackson ImmunoResearch	Cat# 705-175-147 1	IF(1:500)
Antibody	anti-goat Alexa 488 (Donkey polyclonal)	Jackson ImmunoResearch	Cat# 705-545-003	IF(1:500)
Antibody	anti-guinea pig Cy3 (Donkey polyclonal)	Jackson ImmunoResearch	Cat# 706-165-148	IF(1:500)
Antibody	anti-guinea pig Alexa 647 (Donkey polyclonal)	Millipore	Cat# AP193SA6	IF(1:500)
Antibody	anti-mouse Cy2 Jackson (Donkey polyclonal)	Jackson ImmunoResearch	Cat# 715-225-150	IF(1:500)
Antibody	anti-mouse Cy3 Jackson (Donkey polyclonal)	Jackson ImmunoResearch	Cat# 715-165-150	IF(1:500)
Antibody	anti-mouse Cy5 (Donkey polyclonal)	Jackson ImmunoResearch	Cat# 715-175-150	IF(1:500)
Antibody	anti-rabbit Cy2 (Donkey polyclonal)	Jackson ImmunoResearch	Cat# 711-225-152	IF(1:500)
Antibody	anti-rabbit Alexa 594 (Donkey polyclonal)	Jackson ImmunoResearch	Cat# 711-585-152	IF(1:500)
Antibody	anti-rabbit Alexa 647 (Donkey polyclonal)	Millipore	Cat# AP182SA6	IF(1:500)
Antibody	anti-rabbit-biotinylated (Horse polyclonal)	Vector	Cat# BA11-00	IF(1:500)
peptide, recombinant protein	Streptavidin-594	Life Technologies	Cat# S32356	IF(1:500)
Software, algorithm	ImageJ; FIJI	PMID:22930834, PMID:29187165	RRID:SCR_003070
Software, algorithm	Graphpad prism	GraphPad Software, Inc.	RRID:SCR_002798
Software, algorithm	Estmationstats.com (web application)	PMID: 31217592	RRID:SCR_018321	Free web application
